# Life-cycle trajectory inference links temperature-gated progenitors to reproductive fate

**DOI:** 10.64898/2026.06.29.735214

**Authors:** Gaurav Vaidya, Elena Lagodny, Aishwarya Girish, Ana Maria Mellado Fuentes, Eric Ross, Sofia Robb, Kristina Mirkes, Deniz Yavru, Arif Ul Maula Khan, Christian Tischer, Michael W. Dorrity, Hanh Thi-Kim Vu

## Abstract

Temperature shapes reproductive strategies across animals, yet how individuals switch between sexual and asexual reproduction remains unknown. We establish the planarian *Phagocata morgani* as a model for temperature-dependent reproductive plasticity and adapt multiplexed single-cell transcriptomics to profile >1 million nuclei from >300 animals across body sizes and temperatures. Leveraging individual variation in cell composition, we reconstruct an organism-wide trajectory that bifurcates toward alternative reproductive fates. Temperature extremes constrain worms to one fate, whereas intermediate conditions permit probabilistic commitment to either. At the bifurcation, temperature gates a stem cell pool: warmth suppresses differentiation and promotes progenitor accumulation, whereas cold transcriptionally activates this pool for *de novo* sexual organogenesis. These findings reveal how environmental inputs act on stem cells to couple body size, temperature, and reproductive fate.
