## Supplementary Table S2 for "Life-cycle trajectory inference links temperature-gated progenitors to reproductive fate"

### Sheet: Sheet1
Global Cluster ID	Broad cell type	Global UMAP Cluster	Cell type
Epidermal.1	Epidermal	1	Epidermal 1
Muscle.2	Muscle	2	Muscle 1
Epidermal.3	Epidermal	3	Epidermal 2
Neural.4	Neural	4	Neural 1
Cathepsin+.5	Cathepsin+	5	Cathepsin+ 1
Neoblast.6	Neoblast	6	Neoblast 1
Muscle.7	Muscle	7	Muscle 2
Neoblast.8	Neoblast	8	Neoblast 2
Parenchymal.9	Parenchymal	9	KCP+ cells
Neoblast.10	Neoblast	10	Neoblast 3
Intestinal.11	Intestinal	11	Intestinal 1
Neural.12	Neural	12	Neural 1
Cathepsin+.13	Cathepsin+	13	Cathepsin+ 2
Muscle.14	Muscle	14	Muscle 3
Neoblast.15	Neoblast	15	Neoblast 4
Epidermal.16	Epidermal	16	Mature epidermal cells
Cathepsin+.17	Cathepsin+	17	Cathepsin+ 3
Yolk.18	Yolk	18	Yolk gland cells
Epidermal.19	Epidermal	19	Epidermal 3
Protonephridial.20	Protonephridial	20	Protonephridial cells
Intestinal.21	Intestinal	21	Intestinal 2
Cathepsin+.22	Cathepsin+	22	Cathepsin+ 4
Parenchymal.23	Parenchymal	23	Parenchymal 1
Muscle.24	Muscle	24	Muscle 4
Neoblast.25	Neoblast	25	Neoblast 5
Intestinal.26	Intestinal	26	Phagocytes 1
Neural.27	Neural	27	TMPRSS+ neurons
Sexual reproductive organs.28	Sexual reproductive organs	28	Sexual reproductive organs 1
Epidermal.29	Epidermal	29	Epidermal 4
Epidermal.30	Epidermal	30	Epidermal 5
Neural.31	Neural	31	Neural 2
Cathepsin+.32	Cathepsin+	32	Cathepsin+ 5
Neoblast.33	Neoblast	33	Neoblast 6
Neural.34	Neural	34	Neural 3
Parenchymal.35	Parenchymal	35	Parenchymal 2
Intestinal.36	Intestinal	36	Phagocytes 2
Intestinal.37	Intestinal	37	Intestinal 3
Neural.38	Neural	38	Neural 4
Testes.39	Testes	39	Testes cells
Pharynx .40	Pharynx	40	Pharynx cells 1
Muscle.41	Muscle	41	Body wall muscle
Intestinal.42	Intestinal	42	Goblet cells 1
Unknown.43	Unknown	43	Unknown
Sexual reproductive organs.44	Sexual reproductive organs	44	Sexual reproductive organs 2
Neural.45	Neural	45	otf+ cells
Parenchymal.46	Parenchymal	46	mag-1+ adhesive gland cells
Intestinal.47	Intestinal	47	Goblet cells 2
Epidermal.48	Epidermal	48	DV boundary cells
Pharynx.49	Pharynx	49	Pharynx cells 2
Neural.50	Neural	50	PKD1L-2+ cells
Parenchymal.51	Parenchymal	51	Parenchymal 3
Cathepsin+.52	Cathepsin+	52	Cathepsin+ transient state cells
Neural.53	Neural	53	dd8060+ neurons
Sexual accessory organs.54	Sexual accessory organs	54	Sexual accessory organ cells
Parenchymal.55	Parenchymal	55	High rRNA parenchymal cells
Parenchymal.56	Parenchymal	56	SSPO+ cells
