## Supplementary Table S3 for "Life-cycle trajectory inference links temperature-gated progenitors to reproductive fate"

### Sheet: Sheet1
Cluster ID	Sub-cluster	Broad cell type	Cell type	Sub-cell type
Cathepsin+.1	1	Cathepsin+	Cathepsin+ progenitors	Cathepsin+ progenitors
Cathepsin+.2	2	Cathepsin+	Cathepsin+ cells	Cathepsin+ cells 1
Cathepsin+.3	3	Cathepsin+	Cathepsin+ cells	Cathepsin+ cells 2
Cathepsin+.4	4	Cathepsin+	Cathepsin+ cells	Cathepsin+ cells 3
Cathepsin+.5	5	Cathepsin+	Cathepsin+ cells	Cathepsin+ cells 4
Cathepsin+.6	6	Cathepsin+	Cathepsin+ cells	Cathepsin+ cells 5
Cathepsin+.7	7	Cathepsin+	Pigment cells	Pigment cells
Cathepsin+.8	8	Cathepsin+	Cathepsin+ cells	Cathepsin+ cells 6
Cathepsin+.9	9	Cathepsin+	Cathepsin+ cells	Intestinal cells 2 (suspected doublet)
Cathepsin+.10	10	Cathepsin+	Cathepsin+ cells	Cathepsin+ cells 7
Cathepsin+.11	11	Cathepsin+	Cathepsin+ transient cells	Cathepsin+ transient cell state
Cathepsin+.12	12	Cathepsin+	Cathepsin+ cells	Cathepsin+ cells 8
Cathepsin+.13	13	Cathepsin+	Glia	Glial cells
Cathepsin+.14	14	Cathepsin+	Cathepsin+ cells	Cathepsin+ cells 9
Epidermal.1	1	Epidermal	Epidermal progenitors	Late epidermal progenitors 1
Epidermal.2	2	Epidermal	Doublet (removed)	Doublet (removed)
Epidermal.3	3	Epidermal	Epidermal progenitors	Late epidermal progenitors 2
Epidermal.4	4	Epidermal	Mature epidermis	Mature epidermal cells 1
Epidermal.5	5	Epidermal	Epidermal progenitors	Late epidermal progenitors 3
Epidermal.6	6	Epidermal	Epidermal cells	Epidermal cells 1
Epidermal.7	7	Epidermal	Mature epidermis	Late and mature epidermal cells
Epidermal.8	8	Epidermal	Epidermal progenitors	Late epidermal progenitors 4
Epidermal.9	9	Epidermal	Epidermal cells	Epidermal cells 2
Epidermal.10	10	Epidermal	Mature epidermis	Mature epidermal cells 2
Epidermal.11	11	Epidermal	DV epidermis	DV boundary cells
Epidermal.12	12	Epidermal	Epidermal cells	Epidermal cells 3
Intestinal.1	1	Intestinal	Phagocytes	Phagocytes 1
Intestinal.2	2	Intestinal	Phagocytes	Phagocytes 2
Intestinal.3	3	Intestinal	Phagocytes	Phagocytes 3
Intestinal.4	4	Intestinal	Goblet cells	Goblet cells 1
Intestinal.5	5	Intestinal	Intestinal cells	Intestinal cells 1
Intestinal.6	6	Intestinal	Phagocytes	Phagocyte 4
Intestinal.7	7	Intestinal	Doublet (removed)	Doublet (removed)
Intestinal.8	8	Intestinal	Phagocytes	Phagocytes 5
Intestinal.9	9	Intestinal	Phagocytes	Phagocytes 6
Muscle.1	1	Muscle	Body wall muscle	Body wall muscle 1
Muscle.2	2	Muscle	Body wall muscle	Body wall muscle 2
Muscle.3	3	Muscle	Muscle progenitors	Muscle progenitors
Muscle.4	4	Muscle	Body wall muscle	Body wall muscle 1
Muscle.5	5	Muscle	Muscle cells	Muscle cells 1
Muscle.6	6	Muscle	Muscle cells	Muscle cells 2
Muscle.7	7	Muscle	Muscle cells	Muscle 3
Muscle.8	8	Muscle	Muscle cells	Muscle cells 4
Muscle.9	9	Muscle	Body wall muscle	Body wall muscle 3
Muscle.10	10	Muscle	Doublet (removed)	Doublet (removed)
Neoblast.1	1	Neoblast	Neoblast cells	Neoblast cells 1
Neoblast.2	2	Neoblast	Neoblast cells	Neoblast cells 2
Neoblast.3	3	Neoblast	Neoblast cells	Neoblast cells 3
Neoblast.4	4	Neoblast	Neoblast cells	Neoblast cells 4
Neoblast.5	5	Neoblast	Neoblast cells	Neoblast cells 5
Neoblast.6	6	Neoblast	Neoblast cells	Neoblast cells 6
Neoblast.7	7	Neoblast	Neoblast cells	Neoblast cells 7
Neural.1	1	Neural	Neural cells	Neural cells 1
Neural.2	2	Neural	Neural cells	Neural cells 2
Neural.3	3	Neural	Neural cells	Neural cells 3
Neural.4	4	Neural	Neural cells	Neural cells 4
Neural.5	5	Neural	TMPRSS+ neurons	TMPRSS+ neurons
Neural.6	6	Neural	Ciliated neurons	Ciliated neurons
Neural.7	7	Neural	otf+ cells	otf+ cells
Neural.8	8	Neural	GABAnergic neurons	GABAnergic neurons 1
Neural.9	9	Neural	Doublet (removed)	Doublet (removed)
Neural.10	10	Neural	PKD1L-2+ cells	PKD1L-2+ cells
Neural.11	11	Neural	dd8060+ neurons	dd8060+ neurons
Neural.12	12	Neural	GABAnergic neurons	GABAnergic neurons 2
Parenchymal.1	1	Parenchymal	KCP+ cells	KCP+ cells 1
Parenchymal.2	2	Parenchymal	KCP+ cells	KCP+ cells 2
Parenchymal.3	3	Parenchymal	Parenchymal cells	PC1
Parenchymal.4	4	Parenchymal	mag-1+ adhesive gland cells	mag-1+ adhesive gland cells
Parenchymal.5	5	Parenchymal	SSPO+ cells	SSPO+ cells 1
Parenchymal.6	6	Parenchymal	Parenchymal cells	PC2
Parenchymal.7	7	Parenchymal	High rRNA parenchymal cells	High rRNA parenchymal cells 1
Parenchymal.8	8	Parenchymal	Parenchymal cells	PC3
Parenchymal.9	9	Parenchymal	Parenchymal cells	PC4
Parenchymal.10	10	Parenchymal	SSPO+ cells	SSPO+ cells 2
Parenchymal.11	11	Parenchymal	High rRNA parenchymal cells	High rRNA parenchymal cells 2
Pharynx.1	1	Pharynx	Pharynx cells	Pharynx cells 1
Pharynx.2	2	Pharynx	Pharynx cells	Pharynx cells 2
Protonephridial.1	1	Protonephridial	Protophenridial cells	Protonephridial cells 1
Protonephridial.2	2	Protonephridial	Protophenridial cells	Protonephridial cells 2
Protonephridial.3	3	Protonephridial	Protophenridial cells	Protonephridial cells 3
Protonephridial.4	4	Protonephridial	Protophenridial cells	Protonephridial cells 4
Protonephridial.5	5	Protonephridial	Flame cells	Flame cells
Protonephridial.6	6	Protonephridial	Protophenridial cells	Protonephridial cells 5
Protonephridial.7	7	Protonephridial	Protophenridial cells	Protonephridial cells 6
Protonephridial.8	8	Protonephridial	Protophenridial cells	Protonephridial cells 7
Protonephridial.9	9	Protonephridial	Protophenridial cells	Protonephridial cells 8
Sexual Accessory Organs.1	1	Sexual reproductive organs	Sexual reproductive organs	Sexual reproductive organs 16
Size-specific.1	1	Yolk	Yolk	Yolk gland cells
Size-specific.2	2	Sexual reproductive organs	Sexual reproductive organ cells	Sexual reproductive organs 1
Size-specific.3	3	Sexual reproductive organs	Sexual reproductive organ cells	Sexual reproductive organs 2
Size-specific.4	4	Sexual reproductive organs	Sexual reproductive organ cells	Sexual reproductive organs 3
Size-specific.5	5	Sexual reproductive organs	Sexual reproductive organ cells	Sexual reproductive organs 4
Size-specific.6	6	Sexual reproductive organs	Sexual reproductive organ cells	Sexual reproductive organs 5
Size-specific.7	7	Sexual reproductive organs	Sexual reproductive organ cells	Sexual reproductive organs 6
Size-specific.8	8	Sexual reproductive organs	Sexual reproductive organ cells	Sexual reproductive organs 7
Size-specific.9	9	Sexual reproductive organs	Sexual reproductive organ cells	Sexual reproductive organs 8
Size-specific.10	10	Sexual reproductive organs	Sexual reproductive organ cells	Sexual reproductive organs 9
Size-specific.11	11	Sexual reproductive organs	Sexual reproductive organ cells	Sexual reproductive organs 10
Size-specific.12	12	Sexual reproductive organs	Sexual reproductive organ cells	Sexual reproductive organs 11
Size-specific.13	13	Sexual reproductive organs	Sexual reproductive organ cells	Sexual reproductive organs 12
Size-specific.14	14	Sexual reproductive organs	Sexual reproductive organ cells	Sexual reproductive organs 13
Size-specific.15	15	Sexual reproductive organs	Sexual reproductive organ cells	Sexual reproductive organs 14
Size-specific.16	16	Sexual reproductive organs	Sexual reproductive organ cells	Sexual reproductive organs 15
Testes.1	1	Testes	Testes cells	Testes cells 1
Testes.2	2	Testes	Testes cells	Testes cells 2
Unknown.1	1	Unknown	Unknown	Unknown
