## Supplementary Table S5 for "Life-cycle trajectory inference links temperature-gated progenitors to reproductive fate"

### Sheet: Sheet1
Transcript ID	Gene annotation	Seqeuence	Primers
pmor.kc3.gc024927.1	pc2-like	CTTTGTTATTTTCATCCCCCTATATTATAATGAATGTCAGTGATCAGAACGGTGCGGACTCACGTCCAGCTACCGCAAGA AGTGTTATTGAAGGGTCGATAACGAGTTTACGATCTCTGTTCCACAAGAAGAAGATCTACCCAATCGAAGATGTCGTTTA CGGTATCGGAGATCCGAGCGATGATAGTACGGTGAAGAGGCCTAAGAGAGCCGCCATTGAAGAAAATGCTGCTCTAGATG ACGATGTAGAAACGAAGCGTAATTACTGCTTCAGTCTTTTCTCTCGACTGAAAGATGCTTGGATCGCGGAACATAACATC AATGCCAAGAAAGATCCAGATATGTATATGAAGACAACTTTGAAGCAGTTGTTCATATATATTTTGTATTTGCTG…	Forward: GTCCAGCTACCGCAAGAAGT; Reverse: ACAAGGTTTGCATCAACGGC
pmor.kc3.gc006672.3	piwi-1	GTATATAAATACATGGAAGAAAAGAAGACATTTAAGAGAGGAGGACTTCAGAAGAGATTTTATATAATCGAACCTGCACT ACAACCTGATACCGTCAAGGACAAAGTTGGAAAGGATGGAAAAGCTGTTGCTTTAAAATCGAATTATGCTAATTTTAAAT TGGCAATGAAAGGTCCTTTCTTTATGTATGACGTCAAAATGCCACCGAAGAGTTTAAGGGGGAAGTTAGACTTATTAAAC AGCGTCGCTTCAACTAAAGAAAATCGGCCATTTTGTTTCGATGGTCGCCGTCTTTTTACTTCTTCACAGTGGCACCAAGA AGATATCGAAACTATTTCTATAAAGGATGAAGAAGTATCGATACGTTATTTAGCTTCATTTGTGGAAAATACCGA…	Forward: CCAAAATTTCACCGCAGCCA; Reverse: TCCACGATGCACAGTTCCAA
pmor.kc3.gc019404.1	Kinesin-like protein KIN 14E	TGATGTGAAATTTAAAAATTTTAAATTTTAAAATAATTATCAATCGAAGCATTTTGTATTCATAAGTTATAGTTATCAAT GGGAGAGAAAAAGAAGAAAGATGCATCAGCTGCTGACGATGACAAGAAAAAAAGCGGATCTGTAGTTGATAAAAAGAAAG AAGGATCGGTAGTGGATAAAAAGAAAGAAGGATCAATGGTAGACAAAAAAAAAGACGGATCTATGGTAGACAAAAAAAAA GACGGATCTATAGTAGAGAAGAAAAAAGACGGATCTATGGTAGAGAAGAAAAAAGACGGGTCAGTTGTTGAGAAAAAGAA AAAGAAAAAAGATGGCGCATCGGAAATATCAGAGGGTGGTGAAAGTAAGAAGAAGAAAAAGAAAGATAAAGATGG…	Forward: AGCTCGAGGAAGAAGTGGAG ; Reverse: GCTAGTTCCATTTCCCGAGC
pmor.kc3.gc009258.2	ferritin	GAAACGAGCATATCTAAAAAAAGTGAAAATAACCGACGCGATTATCTTATCTTCACACCCGAATACTTCAAAGGCACCGC TACGTAATACCGTCAGATATTTCTGTATAAATACGGACACTGTACCGAGATTCTTCACACTTCAATCTCTAAGAAAATGT CTCTCATTATGTTCAATATTCCCGAGATCGAGAAGGAGACCAGCATCCTCGTGCACAAGATGATGAACCTTTGCTATGGA TACAGAATTGTGCAAACAAGACTCTGGTCCGAGGAGTTAAACCTTCCCGTGTTCGGAAGACTGTTTGAGCTGATCAGACA GTTACAGAATCGAAGAATCGATGAACTAGTTCGATTTTTAGTGTCCCGCGGACAGAGGATCACGTGGTCGGAAAT…	Forward: TCGAGAAGGAGACCAGCATC ; Reverse: GGAACGCTTGACACTCATCC
pmor.kc3.gc000377.14	Procathepsin L	GAATCACGAAACAACATCAAACAGAATACGTGATTATAATAAGGACATATTAAATATTTGAATTTATTGATTATAATTTA TAATGGCAAAGCGATCGGCAGAAGATATACTAAGTGATATTATTCCAAAGAAAAGTGCTAAGCGGTATGACGAGAATTGG AATGACTTCTTGAATTATGTGCATTTGGATTTCACAAATCCATTAACCGAAGAAATTTTTTTGCAGTATTTTGATTATTT AAGAAATATTAAAGGATACGTCGCTAGTACGTTGTGGTCACGATATTCCATGATTAACTCGAAGTATCAAATGATCTATG GTAAAAAACTGCAATCGTTTCCTCGATTAACTGTTTTGCTTAAATCATATGAACAGGGATACAGTCGCAAGGTTG…	Forward: ATTTACGCGGTGTGGTGAAG ; Reverse: TCGTAGTGGGTCATATCGGC
